# C-terminally encoded peptides promoting root symbiotic nodulation in legume plants also promote the root arbuscular mycorrhizal symbiotic interaction

**DOI:** 10.1101/2024.07.17.603861

**Authors:** Léa Pedinotti, Juliette Teyssendier de la Serve, Thibault Roudaire, Hélène San Clemente, Marielle Aguilar, Wouter Kohlen, Florian Frugier, Nicolas Frei dit Frey

## Abstract

C-terminally encoded peptides (CEPs) are small secreted signalling peptides that promote in legumes the root nitrogen-fixing nodulation symbiosis depending on soil mineral nitrogen availability^1^. In Medicago truncatula, their action is mediated by the Leucine-rich repeat receptor-like protein kinase COMPACT ROOT ARCHITECTURE 2 (CRA2)^2–4^. As most land plants, under inorganic phosphate (Pi) limitation, M. truncatula establishes another root endosymbiotic interaction with arbuscular fungi, the arbuscular mycorrhizal symbiosis (AMS). Because this interaction is beneficial for the plant but has a high energetic cost, it is tightly controlled by host plants to limit AMS infections mainly depending on Pi availability^5^. We show in this study that the expression of a subset of CEP encoding genes is enhanced in the low Pi conditions that favour AMS colonization, and that overexpression of the low Pi-induced MtCEP1 gene, previously shown to promote the nitrogen-fixing root nodulation symbiosis, enhances the AMS colonization from the initial entry point of the fungi. Conversely, a loss-of-function mutation of the CRA2 receptor required for mediating CEP peptides action^2^ decreases the AMS interaction capacity from the same initial fungal entry stage. Transcriptomic analyses revealed that the cra2 mutant is negatively affected in the regulation of key Pi transport and response genes as well as in the biosynthesis of strigolactone (SL) hormones that are required for establishing the AMS interaction. Accordingly, SL contents were drastically decreased in cra2 mutant roots. Overall, we showed that the CEP/CRA2 pathway promotes, in legume plants, both root nodulation and AMS depending on soil mineral nutrients availability.

**In brief:** The establishment and maintenance of root nodule and arbuscular mycorrhizal symbioses (AMS) in legume plants is tightly regulated respectively by nitrogen and phosphate availability. Pedinotti and Teyssendier de la Serve et al. show that the CEP/CRA2 pathway, previously known to promote root competence to nodulate under low nitrogen conditions, also enhances AMS establishment by controlling the expression of Pi homeostasis and strigolactone (SL) hormone biosynthesis genes, as well as SL accumulation.

**Highlights:**

- A subset of M. truncatula CEP genes is induced by AMS-promoting low phosphate conditions.
- The CEP1 peptides positively regulate AMS establishment, while the cra2 CEP receptor loss of function mutants display a reduced AMS colonization.
- The CEP/CRA2-dependent regulation of AMS acts through downstream signals distinct from the ones involved in root nodule symbiosis regulation. The CEP/CRA2 pathway regulates AMS establishment by controlling Pi homeostasis and strigolactone (SL) hormone biosynthesis genes, as well as SL accumulation.
