## Supplementary material for "C-terminally encoded peptides promoting root symbiotic nodulation in legume plants also promote the root arbuscular mycorrhizal symbiotic interaction": Table S1-5: Table S3.xlsx

### Sheet: Feuil1
Table S3. Fold change expression of MtSUNN, MtRAM2 and MtSTR2 mycorrhizal-related genes in the comparisons between cra2 mutant and Wild-Type roots in non-mycorrhizal or in arbuscular mycorrhizal symbiosis conditions
		WT (AMS / NM)		cra2 (AMS / NM)		cra2 / WT (NM)		cra2 / WT (AMS)
		logFC	FDR	logFC	FDR	logFC	FDR	logFC	FDR
MtrunA17_Chr4g0035464	MtSUNN	-0.369894	0.0343879	#N/A	#N/A	0.842396	1.73433e-07	1.06302	5.95363e-11
MtrunA17_Chr1g0170421	MtRAM2	7.46744	8.38859e-135	9.26824	1.52828e-161	-2.00122	2.16694e-07	#N/A	#N/A
MtrunA17_Chr5g0411621	MtSTR2	6.01621	1.41713e-107	7.63963	1.13421e-124	-1.97585	1.02418e-05	#N/A	#N/A
