## Supplementary material for "C-terminally encoded peptides promoting root symbiotic nodulation in legume plants also promote the root arbuscular mycorrhizal symbiotic interaction": Table S1-5: Table S4.xlsx

### Sheet: Table S4
Table S4. List of primers used in this study
Sequence of interest	Forward primer 5' --> 3'	Reverse primer 5' --> 3'	Reference
MtActin11	TGGCATCACTCAGTACCTTTCAACAG	ACCCAAAGCATCAAATAATAAGTCAACC	[49] Gonzalez-Rizzo et al., 2006
MtRBP1	AGGGGCAAGTTCCTTCATTT	AAACGGACGGAAAATGTGAG	[49] Gonzalez-Rizzo et al., 2006
Mt4	AATGATTGCTGGGAATGAACCTT	TTCCAAAGAGAAAATCCCATCAA	[28] Branscheid et al., 2010
MtPT4	ACGTTCTTGGTGACGGAAAC	GAGCCCTGTCATTTGGTGTT	[48] Feddermmann et al., 2008
stem loop adapter	-	GTGCAGGGTCCGAGGT	[4] Gautrat et al., 2020
MtmiR162	GCGGCGTCGATAAACCTCTGC	-	[4] Gautrat et al., 2020
MtmiR2111	GCGGCGTAATCTGCATCCTGA	-	[4] Gautrat et al., 2020
MtTML1	TTTGGCGATTTATACTTGTTGTC	CCATCATCACAGCACAGTTC	[4] Gautrat et al., 2020
MtTML2	TCTGGTGACAATGGTTCCTC	AAGACATGGTAATGGTAGTAGAAC	[4] Gautrat et al., 2020
MtCEP1	CCGATGAAGATATCGACGTGAA	GAACTCATTTGTAGTATCCTCAGTCACAT	[1] Imin et al., 2013
MtCEP2	TAGCTCGCATTTGCTTGTTC	GGCTGAATGCTTTGTCTCAA	[1] Imin et al., 2013
MtCEP4	TGAAGCATCAAGGTTGCTAAAT	TGAAGGAGCTTGTGGACTTTTA	[1] Imin et al., 2013
MtCEP5	GTGTTGTTTTGAGCCCAAGG	TGTTGGTCGAAAAGCTTCAA	[1] Imin et al., 2013
MtCEP6	GCTCATCATGGAGGGAAGTC	TATGCCCTGGAGATGTAGGC	[1] Imin et al., 2013
MtCEP7	CCGGATGTTGAGGTTTTTGT	GGCCAACTCCAGGACTATGA	[1] Imin et al., 2013
MtCEP8	TCCAACAATATTGCCACCAA	GGGTTGTGGGTCTAAAAGCA	[1] Imin et al., 2013
MtCEP9	TGATGCCAAATCATGGTGTC	GGACTGCTTCCTGGTGTTGT	[1] Imin et al., 2013
MtCEP10	TCAATGGAAGCATCAAGGTTT	TATATGTCCCACCCCAAGAC	[1] Imin et al., 2013
MtCEP11	AGCTCCTTCCATTGGCTTTT	CCCCACCAGGACTATGACC	[1] Imin et al., 2013
MtCEP12	AGAGAATGAAGCCGCGACAA	CCTGGATCCGTTGGTCGAAA	This study
MtCEP13	GGTGAATCATCTCCTCCGCC	CCAATACCAGGGCTGTGACC	This study
