## Supplementary material for "C-terminally encoded peptides promoting root symbiotic nodulation in legume plants also promote the root arbuscular mycorrhizal symbiotic interaction": Table S1-5: Table S5.xlsx

### Sheet: Table S5
Table S5. List of Genes antagonistically regulated in sunn and cra2 mutant mycorrhized roots (related to Figure 3)
Genes upregulated in the cra2 mutant (AMS vs NM condition, this study) and downregulated in the sunn mutant (AMS vs NM condition, Karlo et al., 2020)						Genes downregulated in the cra2 mutant (AMS vs NM condition, this study) and upregulated in the sunn mutant (AMS vs NM condition, Karlo et al., 2020)
Gene id	Description	Acronym				Gene id	Description	Acronym
MtrunA17_Chr1g0188171	calmodulin 11 [Glycine soja]	MtCML10				MtrunA17_Chr7g0247541	trypsin inhibitor	MtBBPI12
MtrunA17_Chr5g0421331	probable indole-3-acetic acid-amido synthetase	MtGH3				MtrunA17_Chr5g0445381	cytochrome P450 family 71 [Medicago truncatula]	MtCYP71D59
MtrunA17_Chr1g0204971	N-acetyltransferase [Trifolium pratense]	MtHAG5				MtrunA17_Chr3g0101671	cytochrome P450	MtCYP71D79
MtrunA17_Chr4g0055851	Homeobox-leucine zipper HAT4	MtHAT4				MtrunA17_Chr5g0403351	cytochrome P450 71D8-like	MtCYP71D87
MtrunA17_Chr5g0436811	auxin transporter 1 isoform X1 [Lupinus angustifolius]	MtLAX1				MtrunA17_Chr8g0344181	flavonoid 3 -monooxygenase	MtCYP92A90
MtrunA17_Chr7g0276421	LHY isoform X1 [Cicer arietinum]	MtLHY				MtrunA17_Chr7g0221451	transcription factor MYB family	MtGT-31/32
MtrunA17_Chr4g0024501	DETOXIFICATION [Arachis hypogaea]	MtMATE7				MtrunA17_Chr3g0124881	IAA-amino acid hydrolase ILR1-like 6	MtIAR36
MtrunA17_Chr3g0130731	NAC domain-containing 2	MtNACsa				MtrunA17_Chr5g0399881	TIFY 10a-like	MtJAZ2
MtrunA17_Chr5g0400371	NRT1 PTR FAMILY	MtNPF7.9				MtrunA17_Chr6g0481941	kunitz trypsin inhibitor 2-like	MtKunitz13
MtrunA17_Chr4g0034581	lipid-transfer DIR1 [Glycine soja]	MtnsLTP52				MtrunA17_Chr6g0476951	Kunitz type trypsin inhibitor Alpha-fucosidase [Medicago truncatula]	MtKunitz37
MtrunA17_Chr4g0034301	non-symbiotic hemoglobin 1	MtPhytogb1.1|MtGlb1-1				MtrunA17_Chr5g0412771	DETOXIFICATION 29-like	MtMATE14
MtrunA17_Chr1g0204011	peroxidase 66	MtPrx13				MtrunA17_Chr6g0483381	DETOXIFICATION 16 [Medicago truncatula]	MtMATE39
MtrunA17_Chr4g0063671	peroxidase 25	MtPrx66				MtrunA17_Chr2g0327351	transcription factor RAX2-like	MtMYB066
MtrunA17_Chr2g0310141	zinc transporter 1	MtZIP1				MtrunA17_Chr1g0190821	26 [Medicago truncatula]	MtN26-2
MtrunA17_Chr1g0207451	Zinc finger ZAT10	MtZPT2-2				MtrunA17_Chr2g0300261	nuclear transcription factor Y subunit A-3	MtNF-YA3
MtrunA17_Chr5g0413141	polygalacturonase At1g48100	#N/A				MtrunA17_Chr1g0190651	pathogenesis-related PR-4 [Medicago truncatula]	MtPR4
MtrunA17_Chr4g0048281	cysteine-rich and transmembrane domain-containing B-like	#N/A				MtrunA17_Chr2g0304321	leguminosin proline-rich group669 secreted peptide	MtPRP669_4
MtrunA17_Chr1g0202561	heavy metal transport detoxification superfamily [Medicago truncatula]	#N/A				MtrunA17_Chr3g0127941	PRR response regulator [Medicago truncatula]	MtPRR3
MtrunA17_Chr6g0481251	TMV resistance N [Medicago truncatula]	#N/A				MtrunA17_Chr4g0013181	Cationic peroxidase 1	MtPrx49
MtrunA17_Chr3g0088441	cyanogenic beta-glucosidase	#N/A				MtrunA17_Chr4g0013171	Cationic peroxidase 1	MtPrx81
MtrunA17_Chr8g0360931	diacylglycerol kinase 5-like [Cicer arietinum]	#N/A				MtrunA17_Chr1g0167741	probable inorganic phosphate transporter 1-3 [Medicago truncatula]	MtPT1
MtrunA17_Chr6g0462881	S-type anion channel SLAH3	#N/A				MtrunA17_Chr1g0167761	inorganic phosphate transporter [Trifolium pratense]	MtPT2
MtrunA17_Chr1g0201341	probable choline kinase 1 isoform X1 [Abrus precatorius]	#N/A				MtrunA17_Chr1g0167731	probable inorganic phosphate transporter 1-3 [Medicago truncatula]	MtPT3
MtrunA17_Chr3g0121261	IQ domain-containing IQM2	#N/A				MtrunA17_Chr8g0377821	polyubiquitin (ubq10)	#N/A
MtrunA17_Chr1g0202541	heavy metal-associated HMA [Medicago truncatula]	#N/A				MtrunA17_Chr4g0003851	plastidic ATP ADP-transporter-like	#N/A
MtrunA17_Chr2g0329511	salt tolerance [Medicago truncatula]	#N/A				MtrunA17_Chr7g0218271	caffeic acid O-methyltransferase [Medicago truncatula]	#N/A
MtrunA17_Chr4g0001361	probable WRKY transcription factor 40 isoform X2	#N/A				MtrunA17_Chr2g0324241	transcription factor C2H2 family [Medicago truncatula]	#N/A
MtrunA17_Chr3g0127841	hypothetical protein MTR_3g092630 [Medicago truncatula]	#N/A				MtrunA17_Chr1g0202111	extensin-3-like isoform X2	#N/A
MtrunA17_Chr8g0342201	TMV resistance N [Medicago truncatula]	#N/A				MtrunA17_Chr5g0395951	late embryogenesis abundant At5g17165	#N/A
MtrunA17_Chr6g0480321	disease resistance (TIR-NBS-LRR class)	#N/A				MtrunA17_Chr3g0098921	cell division cycle cofactor of APC complex-like	#N/A
MtrunA17_Chr8g0390981	kinesin KIN-14C isoform X1 [Medicago truncatula]	#N/A				MtrunA17_Chr8g0358821	probable LRR receptor-like serine threonine- kinase At1g56140 isoform X1	#N/A
MtrunA17_Chr4g0059511	[Medicago truncatula]	#N/A				MtrunA17_Chr7g0246441	CRS2-associated factor mitochondrial	#N/A
MtrunA17_Chr4g0054171	cysteine-rich and transmembrane domain-containing A	#N/A				MtrunA17_Chr8g0340881	kinase RLK-Pelle-LRR-I-1 family [Medicago truncatula]	#N/A
MtrunA17_Chr7g0244861	probable serine threonine- kinase PBL1 [Glycine max]	#N/A				MtrunA17_Chr8g0385131	MACPF domain-containing At4g24290-like	#N/A
MtrunA17_Chr7g0254941	metacaspase-9	#N/A				MtrunA17_Chr8g0342711	polyubiquitin isoform X1 [Rhodamnia argentea]	#N/A
MtrunA17_Chr3g0117521	probable boron transporter 2 isoform X1	#N/A				MtrunA17_Chr1g0189231	type II inositol polyphosphate 5-phosphatase 15-like [Arachis duranensis]	#N/A
MtrunA17_Chr7g0222171	probable aldo-keto reductase 2 [Arachis hypogaea]	#N/A				MtrunA17_Chr4g0005971	sulfoquinovosyl transferase SQD2	#N/A
MtrunA17_Chr8g0384721	NAC domain-containing 2	#N/A				MtrunA17_Chr2g0313541	probable disease resistance At4g27220 [Medicago truncatula]	#N/A
MtrunA17_Chr4g0021961	NDR1 HIN1 6	#N/A				MtrunA17_Chr4g0022481	H ACA ribonucleo complex non-core subunit NAF1	#N/A
MtrunA17_Chr2g0306781	3-ketoacyl- synthase 11 [Glycine soja]	#N/A				MtrunA17_Chr4g0002101	ABC transporter E family member 2	#N/A
MtrunA17_Chr8g0350801	TMV resistance N [Medicago truncatula]	#N/A				MtrunA17_Chr7g0244561	CBL-interacting serine threonine- kinase 11	#N/A
MtrunA17_Chr1g0148341	guanine nucleotide-binding subunit gamma 2-like	#N/A				MtrunA17_Chr5g0432461	serine arginine repetitive matrix 2-like [Vigna angularis]	#N/A
MtrunA17_Chr5g0425711	probable trehalose-phosphate phosphatase C	#N/A				MtrunA17_Chr1g0151081	fatty-acid-binding 2	#N/A
MtrunA17_Chr3g0135341	endo-1,4-beta-xylanase 1-like isoform X1 [Abrus precatorius]	#N/A				MtrunA17_Chr7g0246901	SPX domain-containing membrane At4g22990 isoform X1 [Glycine max]	#N/A
MtrunA17_Chr5g0423131	glycosyltransferase BC10-like	#N/A				MtrunA17_Chr3g0077491	eukaryotic translation initiation factor 1A	#N/A
MtrunA17_Chr6g0449521	probable galactinol--sucrose galactosyltransferase 5	#N/A				MtrunA17_Chr6g0450701	GDSL esterase lipase At3g27950	#N/A
MtrunA17_Chr2g0312521	photosystem II 10 kDa chloroplastic	#N/A				MtrunA17_Chr1g0180331	alpha carbonic anhydrase 7-like [Glycine soja]	#N/A
MtrunA17_Chr5g0430951	disease resistance RGA1 [Medicago truncatula]	#N/A				MtrunA17_Chr4g0071751	proline-rich PRCC	#N/A
MtrunA17_Chr4g0068501	calcium-binding CP1	#N/A				MtrunA17_Chr1g0201791	Abscisic stress-ripening 2 [Glycine soja]	#N/A
MtrunA17_Chr6g0482521	endosomal targeting BRO1-like domain [Medicago truncatula]	#N/A				MtrunA17_Chr3g0108351	probable LRR receptor-like serine threonine- kinase At1g06840 [Arachis hypogaea]	#N/A
MtrunA17_Chr3g0124501	hypothetical protein MTR_3g087870 [Medicago truncatula]	#N/A				MtrunA17_Chr4g0003831	haloalkane dehalogenase [Lupinus albus]	#N/A
MtrunA17_Chr5g0448661	probable serine threonine- kinase NAK isoform X1 [Theobroma cacao]	#N/A				MtrunA17_Chr7g0256811	uncharacterized protein LOC11417406 [Medicago truncatula]	#N/A
MtrunA17_Chr2g0308961	transmembrane [Medicago truncatula]	#N/A				MtrunA17_Chr7g0260051	F-box kelch-repeat SKIP30	#N/A
MtrunA17_Chr6g0484031	LEAF RUST 10 DISEASE-RESISTANCE LOCUS RECEPTOR-LIKE PROTEIN KINASE-like isoform X2	#N/A				MtrunA17_Chr8g0361141	receptor-like serine threonine- kinase SD1-7 isoform X1 [Medicago truncatula]	#N/A
MtrunA17_Chr7g0246451	subtilisin-like protease	#N/A				MtrunA17_Chr6g0462541	UDP-glycosyltransferase 1 [Medicago truncatula]	#N/A
MtrunA17_Chr6g0456551	probable endo-1,3(4)-beta-glucanase ARB_01444 [Medicago truncatula]	#N/A				MtrunA17_Chr8g0377371	F-box at1g67340 [Trifolium pratense]	#N/A
MtrunA17_Chr2g0299341	pathogen-associated molecular patterns-induced A70-like	#N/A				MtrunA17_Chr1g0179661	threonine dehydratase chloroplastic-like [Cicer arietinum]	#N/A
MtrunA17_Chr6g0468271	P-loop containing nucleoside triphosphate leucine-rich repeat L [Medicago truncatula]	#N/A				MtrunA17_Chr1g0197641	SEC12 1	#N/A
MtrunA17_Chr3g0134041	acetyltransferase [Glycine soja]	#N/A				MtrunA17_Chr5g0394171	FANTASTIC FOUR 3	#N/A
MtrunA17_Chr2g0290411	microtubule-associated 70-5	#N/A				MtrunA17_Chr6g0468561	scarecrow 8	#N/A
MtrunA17_Chr7g0269521	pectinesterase pectinesterase inhibitor 7 [Glycine soja]	#N/A				MtrunA17_Chr7g0236561	G-type lectin S-receptor-like Serine Threonine-kinase	#N/A
MtrunA17_Chr5g0406001	aspartyl protease family 1	#N/A				MtrunA17_Chr7g0236691	G-type lectin S-receptor-like Serine Threonine-kinase	#N/A
MtrunA17_Chr1g0159311	transmembrane [Medicago truncatula]	#N/A				MtrunA17_Chr4g0037301	NUCLEAR FUSION DEFECTIVE 4	#N/A
MtrunA17_Chr5g0428121	transmembrane [Medicago truncatula]	#N/A				MtrunA17_Chr7g0239121	2OG-Fe(II) oxygenase family oxidoreductase [Medicago truncatula]	#N/A
MtrunA17_Chr6g0461421	transmembrane [Medicago truncatula]	#N/A				MtrunA17_Chr6g0464081	hypothetical protein MtrunA17_Chr6g0464081	#N/A
MtrunA17_Chr2g0328111	TRM32 isoform X1 [Glycine max]	#N/A				MtrunA17_Chr8g0347101	RING-H2 finger ATL21A	#N/A
MtrunA17_Chr6g0487061	receptor kinase 5	#N/A				MtrunA17_Chr5g0431561	uncharacterized protein LOC11407534 [Medicago truncatula]	#N/A
MtrunA17_Chr6g0456691	trichome birefringence-like 19	#N/A				MtrunA17_Chr1g0187271	NPGR2 [Cajanus cajan]	#N/A
MtrunA17_Chr6g0484691	Aluminum-activated malate transporter 9 [Glycine soja]	#N/A				MtrunA17_Chr4g0034931	probable receptor-like serine threonine- kinase At4g34500	#N/A
MtrunA17_Chr4g0031901	Laccase-2 [Glycine soja]	#N/A				MtrunA17_Chr4g0023681	sodium transporter HKT1	#N/A
MtrunA17_Chr8g0391511	cysteine-rich repeat secretory 12	#N/A				MtrunA17_Chr8g0356421	MYND finger [Medicago truncatula]	#N/A
MtrunA17_Chr4g0026561	zinc finger A20 and AN1 domain-containing stress-associated 3-like [Prosopis alba]	#N/A				MtrunA17_Chr2g0333081	TPR repeat [Medicago truncatula]	#N/A
MtrunA17_Chr5g0441021	probable serine threonine- kinase PBL2	#N/A				MtrunA17_Chr4g0071761	macrophage migration inhibitory factor homolog	#N/A
MtrunA17_Chr4g0059451	hypothetical protein MTR_4g106400 [Medicago truncatula]	#N/A				MtrunA17_Chr1g0208191	Polygalacturonase inhibitor 1 [Glycine soja]	#N/A
MtrunA17_Chr6g0478111	receptor kinase HSL1	#N/A				MtrunA17_Chr3g0117691	carbonic anhydrase 2 [Medicago truncatula]	#N/A
MtrunA17_Chr1g0152781	t-snare [Medicago truncatula]	#N/A				MtrunA17_Chr4g0065141	probable phosphatase 2C 27	#N/A
MtrunA17_Chr4g0033971	transmembrane 45B	#N/A				MtrunA17_Chr2g0298891	Plant intracellular Ras-group-related LRR 6	#N/A
MtrunA17_Chr1g0202361	probable membrane-associated kinase regulator 6	#N/A				MtrunA17_Chr1g0176661	F-box kelch-repeat At3g23880 [Medicago truncatula]	#N/A
MtrunA17_Chr5g0442581	anthocyanidin 3-O-glucosyltransferase 2 [Medicago truncatula]	#N/A				MtrunA17_Chr1g0206731	inositol-tetrakisphosphate 1-kinase 3-like isoform X1	#N/A
MtrunA17_Chr4g0005101	disease resistance (TIR-NBS-LRR class)	#N/A				MtrunA17_Chr4g0040171	DUF506 family [Medicago truncatula]	#N/A
MtrunA17_Chr5g0444401	GDSL esterase lipase At5g55050	#N/A				MtrunA17_Chr1g0180421	ACT domain-containing ACR10 [Glycine max]	#N/A
MtrunA17_Chr3g0112371	Ultraviolet-B receptor [Arachis hypogaea]	#N/A				MtrunA17_Chr3g0115741	Sugar transport 5 [Glycine soja]	#N/A
MtrunA17_Chr7g0238571	metallothionein type partial [Trifolium pratense]	#N/A				MtrunA17_Chr1g0158871	abscisic acid receptor PYL8	#N/A
MtrunA17_Chr5g0430901	disease resistance RGA1 [Medicago truncatula]	#N/A				MtrunA17_Chr8g0344721	chaperone domain [Medicago truncatula]	#N/A
MtrunA17_Chr4g0055201	E3 ubiquitin- ligase BOI	#N/A				MtrunA17_Chr7g0268091	probable carboxylesterase 15	#N/A
MtrunA17_Chr7g0237941	uncharacterized protein At3g17950 [Medicago truncatula]	#N/A				MtrunA17_Chr7g0232211	LRR receptor-like kinase family [Medicago truncatula]	#N/A
MtrunA17_Chr8g0355801	START-like domain-containing [Medicago truncatula]	#N/A				MtrunA17_Chr7g0276471	B3 domain-containing transcription factor NGA1-like isoform X1 [Glycine soja]	#N/A
MtrunA17_Chr6g0482351	disease resistance (TIR-NBS-LRR class)	#N/A				MtrunA17_Chr3g0078521	S-locus lectin kinase family [Medicago truncatula]	#N/A
MtrunA17_Chr4g0065781	endo-1,3 1,4-beta-D-glucanase-like	#N/A				MtrunA17_Chr2g0285871	germin subfamily 1 member 7 [Abrus precatorius]	#N/A
MtrunA17_Chr7g0274061	probable aldo-keto reductase 1	#N/A				MtrunA17_Chr4g0072181	lysine--tRNA cytoplasmic-like [Prosopis alba]	#N/A
MtrunA17_Chr5g0410031	disease resistance RPM1-like	#N/A				MtrunA17_Chr3g0109731	acyl-activating enzyme peroxisomal [Glycine soja]	#N/A
MtrunA17_Chr2g0291741	regulatory NPR3	#N/A				MtrunA17_Chr4g0032531	Extensin domain-containing	#N/A
MtrunA17_Chr3g0099751	uncharacterized protein LOC25489009 [Medicago truncatula]	#N/A				MtrunA17_Chr7g0223501	cysteine histidine-rich C1 domain [Medicago truncatula]	#N/A
MtrunA17_Chr4g0064851	heparanase 3	#N/A				MtrunA17_Chr4g0040611	MLO 12	#N/A
MtrunA17_Chr8g0338561	pathogenic type III effector avirulence factor Avr pt-cleavage: cleavage site [Medicago truncatula]	#N/A				MtrunA17_Chr1g0161231	ankyrin repeat-containing At2g01680-like	#N/A
MtrunA17_Chr7g0256451	methyltransferase DDB_G0268948	#N/A				MtrunA17_Chr4g0006041	actin cytoskeleton-regulatory complex PAN1-like	#N/A
MtrunA17_Chr6g0452331	thaumatin [Medicago truncatula]	#N/A				MtrunA17_Chr6g0449731	germin family [Medicago truncatula]	#N/A
MtrunA17_Chr2g0298801	SMAX1-LIKE 4-like [Lupinus angustifolius]	#N/A				MtrunA17_Chr8g0340871	kinase RLK-Pelle-LRR-I-1 family [Medicago truncatula]	#N/A
MtrunA17_Chr8g0340121	unknown [Medicago truncatula]	#N/A				MtrunA17_Chr8g0340811	Stem 28 kDa glyco	#N/A
MtrunA17_Chr7g0237801	kinase TMKL1	#N/A				MtrunA17_Chr4g0071581	Plant intracellular Ras-group-related LRR 6	#N/A
MtrunA17_Chr3g0122501	REF SRPP [Glycine soja]	#N/A				MtrunA17_Chr2g0297831	UPF0481 At3g47200 [Medicago truncatula]	#N/A
MtrunA17_Chr3g0113211	probable aquaporin PIP-type 7a	#N/A				MtrunA17_Chr1g0160291	plastid movement impaired [Medicago truncatula]	#N/A
MtrunA17_Chr3g0121961	bifunctional aspartokinase homoserine dehydrogenase chloroplastic-like isoform X1	#N/A				MtrunA17_Chr6g0485571	heat stress transcription factor c-1	#N/A
MtrunA17_Chr6g0481061	MYB transcription factor [Trifolium pratense]	#N/A				MtrunA17_Chr8g0340911	kinase RLK-Pelle-LRR-I-1 family [Medicago truncatula]	#N/A
MtrunA17_Chr1g0199731	aquaporin PIP2-2 [Cajanus cajan]	#N/A				MtrunA17_Chr4g0046001	phospholipase A1-IIgamma-like	#N/A
MtrunA17_Chr4g0061601	ABC transporter B family member 25	#N/A				MtrunA17_Chr8g0349331	GDSL-like lipase acylhydrolase [Medicago truncatula]	#N/A
MtrunA17_Chr8g0376221	thioredoxin [Medicago truncatula]	#N/A				MtrunA17_Chr5g0426431	7-deoxyloganetin glucosyltransferase [Medicago truncatula]	#N/A
MtrunA17_Chr5g0418211	eukaryotic translation initiation factor 5A	#N/A				MtrunA17_Chr8g0346161	transcription factor bHLH14	#N/A
MtrunA17_Chr4g0057571	SNF1-related kinase regulatory subunit gamma-1	#N/A				MtrunA17_Chr8g0391901	adagio 3	#N/A
MtrunA17_Chr2g0304091	chaperone -domain [Medicago truncatula]	#N/A
MtrunA17_Chr1g0211251	phosphatase 2C [Arachis hypogaea]	#N/A
MtrunA17_Chr4g0049901	MADS-box SVP isoform X3 [Glycine max]	#N/A
